# An Algorithmic framework for genome-wide identification of Sugarcane (*Saccharum officinarum* L.)-encoded microRNA targets against SCBV

**DOI:** 10.1101/2020.10.25.353821

**Authors:** Muhammad Aleem Ashraf, Xiaoyan Feng, Xiaowen Hu, Fakiha Ashraf, Linbo Shen, Shuzhen Zhang

**Author notes:** Correspondence (M.A.A), (S.Z). These authors contributed equally to this work (Muhammad Aleem Ashraf, Xiaoyan Feng, Xiaowen Hu).

## Abstract

*Sugarcane Bacilliform Virus* (SCBV) is considered an economically the most damaging pathogen for sugarcane production worldwide. Three ORFs are characterized in a single molecule of circular, ds-DNA genome of the SCBV, encoding for hypothetical protein (ORF1), DNA binding protein (ORF2) and Polyprotein (ORF3). The study was aimed to predict and comprehensively evaluate sugarcane miRNAs for the silencing of SCBV genome using *in-silico* algorithms. Computational methods were used for prediction of candidate miRNAs from sugarcane (*S. officinarum* L.) to silence the expression of SCBV genes through translational inhibition by mRNA cleavage. Mature sugarcane miRNAs were retrieved and were assessed to hybridization with the SCBV genome. A total of fourteen potential candidate miRNAs from sugarcane were computed by all the algorithms used for the silencing of SCBV. A consensus of three algorithms predicts hybridization sites of sof-miR159e at common locus 5534. The miRNA-mRNA interaction was estimated by computing free-energy of miRNA-mRNA duplex using RNAcofold algorithm. Regulatory network of predicted candidate miRNAs of sugarcane with SCBV ORFs, generated using Circos, identify novel targets. Consequently, detecting and discarding inefficient amiRNAs prior to cloning would help suppressed mutants faster. The efficacy of predicted candidate miRNAs was evaluated to test the survival rate of the *in vitro* amiRNA-mediated effective badnaviral silencing and resistance in sugarcane cultivars.
