## Supplementary material for "An Algorithmic framework for genome-wide identification of Sugarcane (*Saccharum officinarum* L.)-encoded microRNA targets against SCBV": Table S1: Salient features of sugarcane microRNAs retrieved from the miRBase database.

### Sheet: Sheet1
miRNA No.	miRNA ID	Accession ID	mature miRNA	Precursor miRNA
156	>sof-miR156	MI0001754	UGACAGAAGAGAGUGAGCAC	GGUGGAGAAGAGGUGGAGGCUGACAGAAGAGAGUGAGCACACAUGGUGCCUUUCUUGCAUGAUGAACGAUCGAGAGGUUCAUGCUCGAAGCUAUGCGUGCUCACUUCUCUCUCUGUCAGCCGUUAGAACUCUCUCUC
159	>sof-miR159a	MI0001756	UUUGGAUUGAAGGGAGCUCUG	CCUGAUGCUUGGAUUUGAAGCGGAGCUCCUAUCAUUCCAAUGAAGGGCCGUUCUGAAGGGUUGUUCCGCUGCUCGUUCAUGGUUCCCACUAUCCUAUCUCAUCAUGUAUGUGUGUAUGUAUUUUCGAGAGGGAGGAGAGGAGCUAGACUCUCAUGGUGGUCGUCUUUGAGAUAGGCUUGUGGUUUGCAUGACCGAGGAGCUGCACCGUCCCCUUGCUGGCCGCUCUUUGGAUUGAAGGGAGCUCUGCAUCCUGAUCCAUCCAUCC
159	>sof-miR159b	MI0001757	UUUGGAUUGAAGGGAGCUCUG	CCUGAUGCUUGGAUUUGAAGCGGAGCUCCUAUCAUUCCAAUGAAGGGCCGUUCUGAAGGGUGGUUCCGCUGCUCGUUCAUGGUUCCCACUAUCCUAUCUCAUCAUGUAUGUGUGUAUGUAUUUUCGGAGAGGGAGGAGAGGAGCUAGACUCUCACGGUGGUCGUCUUUGAGAUAGGCUUGUGGUUUGCAUGACCGAGGAGCUGCACCGUCCCCUUGCUGGCCGCUCUUUGGAUUGAAGGGAGCUCUGCAUCCUGAACCAUCCAUCC
159	>sof-miR159c	MI0001760	CUUGGAUUGAAGGGAGCUCCU	UGAAGACGACGACGAAGAAGAAGAUGGCGAAGAAAAGUGAUCGAAGAGCUCCCUUCGAUCCAAUCCAGGAGGGGAAGUGGUCGGUUGCAGCUGCCGGUUCAUGGAUGCCUCUCUGGUGCAGCAAUGACUAAUGCUCACCUGCACUUGCAUGGGUGUGCAUGACCCGGGAGAUGAACCCACCAUCAUCUUUCCCUCGUGCUUGGAUUGAAGGGAGCUCCUCUCUCUUUCCUCUCUCUCU
159	>sof-miR159d	MI0001758	UUUGGAUUGAAGGGAGCUCUG	CCUGAUGCUUGGAUUUGAAGCGGAGCUCCUAUCAUUCCAAUGAAGGGCCGUUCUGAAGGGUUGUUCCGCUGCUCGUUCAUGGUUCCCACUAUCCUAUCUCAUCAUGUAUGUGUGUAUGUAUUUUCGAGAGGGAGGAGAGGAGCUAGACUCUCAUGGGGGUCGUCUAUGAGAUACGCUUGUGGUUUGCAUGACCGAUGAGCUGCACCGUCCCCUUGCUGGCCGCUCUUUGGAUUGAAGGGAGCUCUGCAUCCUGAUCCAUCCAUCC
159	>sof-miR159e	MI0001759	UUUGGAUUGAAAGGAGCUCUU	CUGAUGCUUGGAUUUGAAGCGGAGCUCCUAUCAUUCCAAUGAAGGGCCGUUCUGAAGGGUGGUUCCGCUGCUCGUUCAUGGUUCCCACUAUCCUAUCUCAUCAUGUAUGUGUGUAUGUAUUUUCGAGAGGGAGGAGAGGAGCUAGACUCUCACGGUGGUCGUCUUUGAGAUAGGCUUGUGGUUUGCAUGACCGAAGAGCUGCACCGUCCCCUUGCUGGCCGCUCUUUGGAUUGAAAGGAGCUCUUGCAUCUGAUCCAUCCAUCC
167	>sof-miR167a	MI0001761	UGAAGCUGCCAGCAUGAUCUG	AGUGGUGCACCACAAGUUGGUGAAGCUGCCAGCAUGAUCUGAUGGUGGUAUAUAUGAAUAUAUGAUGUCUUUACCUCUGAUCUCUCCCUGACUGUCACCGAUCCAUGAAUCCAGGAUGAGGGGAGGGAAGAAAGAGGGAUAAUGAGCAUCAGGUCAUGCUGUAGUUUCAUCUGCUGGUGGGAGCACAU
167	>sof-miR167b	MI0001762	UGAAGCUGCCAGCAUGAUCUG	AGUGGUGCACCACAAGUUGGUGAAGCUGCCAGCAUGAUCUGAUGGUGGUAUAUAUGAAUAUAUGAUGUCUUUACCUCUGAUCUCUCCCUGACUGUCACGGAUCCAUGAAUCCAGGAUGAGGGGAGGGAAGAAAGAGGGAUAAUGAGCAUCAGGUCAUGCUGUAGUUUCAUCUGCUGGUGGGAGCACAU
168	>sof-miR168a	MI0001763	UCGCUUGGUGCAGAUCGGGAC	GCCGCCGCGCCGCCUCGGGCUCGCUUGGUGCAGAUCGGGACCCGCCGCCCGGCCGACGGGACGGAUCCCGCCUUGCACCAAGUGAAUCGGAGCCGGCGCAGCCA
168	>sof-miR168b	MI0001764	UCGCUUGGGCAGAUCGGGAC	CCGCCCCGCGCCGUCUGGGCUCGCUUGGGCAGAUCGGGACCCGCCGCCCGGCCGACGGGACGGAUCCCGCCUUGCACCAAGUGAAUCGGAGCCGGCGCAGCCA
396	>sof-miR396	MI0001755	UUCCACAGCUUUCUUGAACUG	AGAUGGCCUUCUUUGUGAUCUUCCACAGCUUUCUUGAACUGCAUCUCUAAGAGGAGCAGCUCGAAGCCUCGAACUCUACCUGCAUGAGCAGGUGCAGUUCAAUAAAGCUGUGGGAAACUGCAGAGAGAGGCCAA
408	>sof-miR408a	MI0001765	CUGCACUGCCUCUUCCCUGGC	AGAAGAUGGGUAUGGUUGGAGACAGGGAUGAGGCAGAGCAUGGGAUGAGGCCAUCAACAAAAUUUCCAAUUUCUGUCCUCCGCUAGGCCGCUACUGCAUUUCUGUUUGCUUGCUCACAAAACGGAGGGAUUUGUGAGAGUUAUCAGGCAGAAAGAACAAAGAAGGUGCCUCCCUGGUGAAGUGGUGAUGGCCUGACCUGAGACGGCUGAGAGCUCAGCUGGUGUCCUGUUGUUGCUUCCUCCCCUGCACUGCCUCUUCCCUGGCUCCCCACCGUUGCCCUUGC
408	>sof-miR408b	MI0001766	CUGCACUGCCUCUUCCCUGGC	AGAAGAUGGGUAUGGUUGGAGACAGGGAUGAGGCAGAGCAUGGGAUGGGGCCAUCAACAAAAUUUCCAAUUUCUGUCCUCCGCUAGGCCGCUACUGCAUUUAUGUUUGCUUGCUCACAAAACGGAGGGAUUUGUGAGAGUUAUCAGGCAGAAAGAACAAAGAAGGUGCCUCCCUGGUGAAGUGGUGAUGGCCUGACCUGAGAGGGCUGAGAGCUCAGCUGGUGUCCUGGUGUUGUUGCUUCCUCCCCUGCACUGCCUCUUCCCUGGCUCCCCACCGUUGCCCUUGC
408	>sof-miR408c	MI0001767	CUGCACUGCCUCUUCCCUGGC	AGAAGAUGGGUAUGGUUGGAGACAGGGAUGAGGCAGAGCAUGGGAUGGGGCCAUCAACAAAAUUUCCAAUUUCUGUCCUCCGCUAGGCCGCUACUGCAUUUCUGUUUGCUUGCUCACAAAACGGAGGGAUUUGUGAGAGUUAUCAGGCAGAAAGAACAAAGAAGGUGCCUCCCUGGUGAAGUGGUGAUGGCCUGACCUGAGAGGGCUGAGAGCUCAGCUGGUGUCCUGGUGUUGUUGCUUCCUCCCCUGCACUGCCUCUUCCCUGGCUCCCCACCGUUGCCCUUGC
408	>sof-miR408d	MI0001768	CUGCACUGCCUCUUCCCUGGC	GGAAGGUAUGUUUGAUUGGAGACAGGGACGAGGCAGAGCAUGGGAUGGGGCCAUCAACAAAAUUUCCAAUUUCCGUUUGCUUGCUCACAAAACGAAGGUGCCUGCCUCCCUGGUGAUGGCCUGACCUGAGAGGGCUGAGAGCUCAGCUGGUGUCCUGGUGUUGUUGCUUCCACCCCUGCACUGCCUCUUCCCUGGCUCCCCACCGUUGCCCUUGC
408	>sof-miR408e	MI0001769	CUGCACUGACUCUUCCCUGGC	AGAAGAUGGGUAUGGUUGGAGACAGGGAUGAGGCAGAGCAUGGGAUGAGGCCAUCAACAAAAUUUCCAAUUUCUGUCCUCCGCUAGGCCGCUACUGCAUUUAUGUUUGCUUGCUCACAAAACGGAGGGAUUUGUGAGAGUUAUCAGGCAGAAAGAACAAAGAAGGUGCCUCCCUGGUGAAGUGGUGAUGGCCUGACCUGAGACGGAUGAGAGCUCAGCUGGUGUCCUGUUGUUGCUUACUUCCCUGCACUGACUCUUCCCUGGCUCCCCACCGUUGCCCUUGC
166	>ssp-miR166	MI0025546	UCGGACCAGGCUUCAUUCCCC	AGCUAUUUGCUUCUGAGUGGAAUGUUGUCUGGUUCAAGGUCUCGCUUGCGAUUUAAGGAUGAUUCGUGCAUGGCAUGUGUAGUUUUUAUUCCUUGAAUCUGUGGGAUCUCGGACCAGGCUUCAUUCCCCUCAGCAAUAGC
169	>ssp-miR169	MI0018180	UAGCCAAGGAUGACUUGCCGG	GUAGCCAAGGAUGACUUGCCGGCCGAUGCUUCGAUGGAUCCCUCAUCCCCGUCCGGCCGGGAACGUCGCACGUAUGUAUGUAUGCGUGCAUAUGCUGCGAACUGUGAGGCAUCCAUAUCGACCGGCAGGUUCUUCUCUUUGGCUAC
437	>ssp-miR437a	MI0018182	AAAGUUAGAGAAGUUUGACUU	AAGUCAAACCUCUCUAACUUUGAUCAAGUUUAUAGAAAAAUGCACCAAAAUCUAGAAUAUCAAACUAGUUCCAUUAAAUUCUCCAUGAAAUAUAUUUUGAUAAUGCAUUUAUUGAACUUGUAGAUGAUAAUAUAUUUUUUCUAAAAACUUGAUCAAAGUUAGAGAAGUUUGACUU
437	>ssp-miR437b	MI0018183	AAAGUUAGACAAGUUUGACAU	AAGUCAAAUUUCUUUAGUUUUGGACAAGUUUAUAAAAAUGCACAAACAUCACAACAUCAAACUACAUUUAUUAGAUACAUCAUGAAAUAUACUUUGAUAGUGCAUUUAUUUGAUAUUGCAGAUAUUAAUAUAUUUUUGUAUAAACUUGGUCAAAGUUAGACAAGUUUGACAU
437	>ssp-miR437c	MI0018184	AAAGUUAGAGAAGUCUGACUU	AAGUCAUUUUUUUUAUAUCUUUGAUCAAAUUUAUGGAAAAAUGUAUCAACAUCUACAAUAUCAAUUUUAUUUUCAUAAAAUUCUCCAUGAAAUAUUUCUUAAUAGUGCAUUUAUUCGAACUUGUAGAUGUUAAUAUAUUUUUCUAAAACUUUGGUCAAAGUUAGAGAAGUCUGACUU
528	>ssp-miR528	MI0018188	UGGAAGGGGCAUGCAGAGGAG	UGGAAGGGGCAUGCAGAGGAGCACGAGGCUUGGCUAAAAGCCGACCUGUGCUAUGCUACCCCUCGCUGGCUCUCCUGUGCCUGCCUCUUCCA
827	>ssp-miR827	MI0018181	UUAGAUGACCAUCAGCAAACA	ACCUGUUUUGUUGGUGGUCAUUUAACCAUGCUUCCAUCGAUGGGUGCAUGGUUUAUGGCAGAGUGUGAUGCCAUGAACUCAUCAUGGUCAUGCAUGUGUGCAUGGUUAGAUGACCAUCAGCAAACAUGUU
444	>ssp-miR444a	MI0018185	UGCAGUUGUUGCCUCAAGCUU	CAAGCAUGAGGCAGGAACUGCAUUACUUGCAAGAAAGUCACAAAAUCAAUUGCAGGACAUACUUGUGGUUUUCUUGCAAGUUGUGCAGUUGUUGCCUCAAGCUUG
444	>ssp-miR444b	MI0018186	UGCAGUUGUUGCCUCAAGCUU	CAAGCAUGAGGCAGGAACUGCAUUACUUGCAAGAAAGUCACAAAAUCAAUUGCAGGAUCAUACUUGUGGCUUUCUUGCAAGUUGUGCAGUUGUUGCCUCAAGCUUG
444	>ssp-miR444c-3p	MI0018187	UGCAGUUGUUGUCUCAAGCUU	GGUGACAAGCUAGAGGCAGCAACUGCAUAUCUUGCAAGAAAAUUGGUUUUCGAACCAUACCGAUAAUUUUCUUGCAAGUUGUGCAGUUGUUGUCUCAAGCUUGCUGCC
1128	>ssp-miR1128	MI0018189	UACUACUCCCUCCGUCCCAAA	CUACUACUCCCUCCGUCCCAAAAAACAUGUAAAUCUCGAUUUCCGAGGAGUCAAAGAAUCUUUAAAUUUGACCAAGUUUAUAGAUGAUAUUAUCUACAUUUUAAUCUCUAAUUAGGUUUAUUAUGAAACUAUAUUUCAUAACUAAUCCAAUUAUACUUAUUACACAUCAUAAGCAUCAAUAUGUUUUUAUUUGUAUUUAGUCAAAGUUAAGAAUCUUUGACUCCUCGGGAAGCGAGGGUUACAUUCUUUUUGGGACGGAGGUAGUAUGUUUGUAG
1432	>ssp-miR1432	MI0018190	CUCAGGAAAGAUGACACCGAC	GCUCAGGAAAGAUGACACCGACAUCAGAUGGACCGGUCGAUCCGCGCCGUGUCUGUCCGUCUGAAGUGGGUGUCAUCUUUCCUGAAGC
