## Supplementary material for "An Algorithmic framework for genome-wide identification of Sugarcane (*Saccharum officinarum* L.)-encoded microRNA targets against SCBV": Table S2: Prediction of sugarcane microRNAs in the SCBV genome.

### Sheet: Sheet1
Sugarcane microRNAs	Position (miRanda)	Position (RNA22)	Position RNAhybrid	Position (psRNATarget)	MFE -kcal/mol (miRanda)	Score (miRanda)	Complementarity (%) (miRanda)	MFE-kcal/mol (RNA22)	MFE -kcal/mol (RNAhybrid)	Expectation (psRNATarget)
sof-miR156	818	817	7608	7609	-17.23	150	92.31	-12.7	-23.9	8
sof-miR159a	5534	5532	5535		-21.45	144	83.33	-19.9	-26.7
sof-miR159a (1)	5576	6536			-17.55	139	85.71	-12.5
sof-miR159b	5534	5532	5535		-21.45	144	83.33	-19.9	-26.7
sof-miR159b (1)	5576	6536			-17.55	139	85.71	-12.5
sof-miR159c	5534	5532	6518	1003	-20.02	144	83.33	-18.6	-26.6	8.5
sof-miR159c (1)		6533						-12.1
sof-miR159d	5534	5532	5535		-21.45	144	83.33	-19.9	-26.7
sof-miR159d (1)	5576	6536			-17.54	139	85.71	-12.5
sof-miR159e	5534	5532	5535	820	-21.45	148	83.33	-19.9	-26.7	8.25
sof-miR159e (1)	3633	6536		2647	-16	134	83.33	-12.3		8.5
sof-miR167a	2273		2826		-15.24	137	82.35		-27
sof-miR167b	2273		2826		-15.24	137	82.35		-27
sof-miR168a	617	834	612	4046	-19.53	142	86.67	-12.8	-29.9	8.5
sof-miR168a (1)		3263						-13.6
sof-miR168b	617	1693	612		-19	133	80	-12.6	-28.7
sof-miR168b(1)	4588	4907			-15.49	130	75	-12.8
sof-miR396	79	2050	79	5363	-20.44	130	73.91	-13.3	-25.1	8.25
sof-miR408a	4595	5645	174	3669	-21.35	154	84.62	-13.6	-27.3	8
sof-miR408a (1)	6695	6695		1766	-19.19	135	78.57	-16.1		8
sof-miR408b	4595	5645	174	3669	-21.35	154	84.62	-13.6	-27.3	8
sof-miR408b (1)	6695	6695		1766	-19.19	135	78.57	-16.1		8
sof-miR408c	4595	5645	174	3669	-21.35	154	84.62	-13.6	-27.3	8
sof-miR408c (1)	6695	6695		1766	-19.19	135	78.57	-16.1		8
sof-miR408d	4595	5645	174	3669	-21.35	154	84.62	-13.6	-27.3	8
sof-miR408d (1)	6695	6695		1766	-19.19	135	78.57	-16.1		8
sof-miR408e	4595	6695	174	5683	-19.53	147	85.71	-16.1	-29.9	7.5
sof-miR408e (1)	242			1766	-17.01	142	92.31			8
sof-miR408e (2)	6695				-19.19	135	78.57
ssp-miR166	1986		1450	7750	-20.95	136	86.67		-28.7	6
ssp-miR166(1)	1449			1986	-27.85	134	78.95			7
ssp-miR169	7748		7362		-17.38	145	87.5		-27.7
ssp-miR437a			6438	2646					-20.1	7
ssp-miR437b			6438						-20.1
ssp-miR437c			6437	2974					-21.8	6
ssp-miR437c(1)				2647						7.5
ssp-miR528			7619						-26.2
ssp-miR827	2816	2796	1170	7337	-19.73	142	86.67	-13.6	-23.7	7.5
ssp-miR444a	3293	5246	6796	6797	-15.23	136	91.67	-15.6	-26.9	6
ssp-miR444a(1)	1679				-16.25	135	82.35
ssp-miR444a(2)	6184	6793		6865	-18.04	134	87.5	-13.2		6.5
ssp-miR444a(3)	1301				-17.44	132	71.43
ssp-miR444b	3293	5246	6796	7079	-15.23	136	91.67	-15.6	-26.9	6
ssp-miR444b(1)	1679	6793		6797	-16.25	135	82.35	-13.2		6
ssp-miR444b(2)	6184			4466	-18.04	134	87.5			7.5
ssp-miR444b(3)	1301				-17.44	132	71.43
ssp-miR444c-3p	1680	5246	2899	6797	-16.97	138	83.33	-17.1	-27.9	6
ssp-miR444c-3p(1)	6184			6865	-18.95	134	87.5			7
ssp-miR444c-3p(2)	328				-16.08	132	69.57
ssp-miR444c-3p(3)	1301				-18.59	132	71.43
ssp-miR1128			1137						-23
ssp-miR1432			7314						-23.6
