## Supplementary material for "An Algorithmic framework for genome-wide identification of Sugarcane (*Saccharum officinarum* L.)-encoded microRNA targets against SCBV": Table S3: Sugarcane-encoded miRNA target binding sites locus position in each gene of the SCBV genome.

### Sheet: Sheet1
miRNA Name	Position (miRanda)	Genes	Position (RNA22)	Genes	Position RNAhybrid	Genes	Position (psRNATarget)	Genes	MFE -kcal/mol (miRanda)	Folding Energy -kcal/mol (RNA22)	MFE (RNAhybrid)	Expectation (psRNATarget)
sof-miR156	818	ORF1	817	ORF1	7608	LIR	7609	LIR	-17.23	-12.7	-23.9	8
sof-miR159a	5534	ORF3	5532	ORF3	5535	ORF3			-21.45	-19.9	-26.7
sof-miR159a (1)	5576	ORF3	6536	ORF3					-17.549	-12.5
sof-miR159b	5534	ORF3	5532	ORF3	5535	ORF3			-21.45	-19.9	-26.7
sof-miR159b (1)	5576	ORF3	6536	ORF3					-17.549	-12.5
sof-miR159c	5534	ORF3	5532	ORF3	6518	ORF3	1003	ORF1	-20.02	-18.6	-26.6	8.5
sof-miR159c (1)			6533	ORF3						-12.1
sof-miR159d	5534	ORF3	5532	ORF3	5535	ORF3			-21.45	-19.9	-26.7
sof-miR159d (1)	5576	ORF3	6536	ORF3					-17.54	-12.5
sof-miR159e	5534	ORF3	5532	ORF3	5535	ORF3	820	ORF1	-21.45	-19.9	-26.7	8.25
sof-miR159e (1)	3633	ORF3	6536	ORF3			2647	ORF3	-16	-12.3		8.5
sof-miR167a	2273	ORF3			2826	ORF3			-15.24		-27
sof-miR167a (1)
sof-miR167b	2273	ORF3			2826	ORF3			-15.24		-27
sof-miR167b (1)
sof-miR168a	617	ORF1	834	ORF1	612	ORF1			-19.53	-12.8	-29.9
sof-miR168a (1)			3263	ORF3						-13.6
sof-miR168b	617	ORF1	1693	ORF3	612	ORF1			-19	-12.6	-28.7
sof-miR168b(1)	4588	ORF3	4907	ORF3					-15.49	-12.8
sof-miR396	79	LIR	2050	ORF3	79	LIR	5363	ORF3	-20.44	-13.3	-25.1	8.25
sof-miR408a	4595	ORF3	5645	ORF3	174	LIR	3669	ORF3	-21.35	-13.6	-27.3	8
sof-miR408a (1)	6695	ORF3	6695	ORF3			1766	ORF3	-19.19	-16.1		8
sof-miR408b	4595	ORF3	5645	ORF3	174	LIR	3669	ORF3	-21.35	-13.6	-27.3	8
sof-miR408b (1)	6695	ORF3	6695	ORF3			1766	ORF3	-19.19	-16.1		8
sof-miR408c	4595	ORF3	5645	ORF3	174	LIR	3669	ORF3	-21.35	-13.6	-27.3	8
sof-miR408c (1)	6695	ORF3	6695	ORF3			1766	ORF3	-19.19	-16.1		8
sof-miR408d	4595	ORF3	5645	ORF3	174	LIR	3669	ORF3	-21.35	-13.6	-27.3	8
sof-miR408d (1)	6695	ORF3	6695	ORF3			1766	ORF3	-19.19	-16.1		8
sof-miR408e	4595	ORF3	6695	ORF3	174	LIR	5683	ORF3	-19.53	-16.1	-29.9	7.5
sof-miR408e (1)	242	LIR					1766	ORF3	-17.01
sof-miR408e (2)	6695	ORF3							-19.19
ssp-miR166	1986	ORF3			1450	ORF2	7750	LIR	-20.959		-28.7	6
ssp-miR166(1)	1449	ORF2					1986	ORF3	-27.85			7
ssp-miR169	7748	LIR			7362	ORF3			-17.389		-27.7
ssp-miR437a					6438	ORF3	2646	ORF3			-20.1	7
ssp-miR437b					6438	ORF3					-20.1
ssp-miR437c					6437	ORF3	2974	ORF3			-21.8	6
ssp-miR437c(1)							2647	ORF3				7.5
ssp-miR528					7619	LIR					-26.2
ssp-miR827	2816	ORF3	2796	ORF3	1170	ORF1	7337	ORF3	-19.73	-13.6	-23.7	7.5
ssp-miR444a	3293	ORF3	5246	ORF3	6796	ORF3	6797	ORF3	-15.23	-15.6	-26.9	6
ssp-miR444a(1)	6184	ORF3	6793	ORF3			6865	ORF3	-18.04	-13.2		6.5
ssp-miR444a(2)	1301	ORF2							-17.44			6
ssp-miR444b	3293	ORF3	5246	ORF3	6796	ORF3	7079	ORF3	-15.23	-15.6	-26.9	6
ssp-miR444b(1)	1679	ORF3	6793	ORF3			6797	ORF3	-16.25	-13.2
ssp-miR444b(2)	6184	ORF3					4466	ORF3	-18.04			7.5
ssp-miR444b(3)	1301	ORF2							-17.44
ssp-miR444c-3p	1680	ORF3	5246	ORF3	2899	ORF3	6797	ORF3	-16.969	-17.1	-27.9	6
ssp-miR444c-3p(1)	6184	ORF3							-18.95			7
ssp-miR444c-3p(2)	328	LIR							-16.08
ssp-miR444c-3p(3)	1301	ORF2							-18.59
ssp-miR1128					1137	ORF1					-23
ssp-miR1432					7314	ORF3					-23.6
